# A benchmark of DNA methylation deconvolution methods for tumoral fraction estimation using DecoNFlow

**DOI:** 10.1101/2025.11.27.688590

**Authors:** Edoardo Giuili, Sofie Van de Velde, Sam Kint, Maísa R Ferro dos Santos, Lotte Cornelli, Sofie Roelandt, Kathleen Schoofs, Renske Imschoot, Ruben Van Paemel, Leander Meuris, Celine Everaert, Katleen De Preter

**Author notes:** Corresponding author: Katleen De Preter.

## Abstract

In cancer patients, circulating cell-free DNA (cfDNA) is released into body fluids from both healthy and cancer cells. The proportion of tumor-derived cfDNA serves as a surrogate marker of tumor burden allowing disease monitoring. Tumoral cfDNA can be distinguished based on patient specific tumoral mutations or using more general tumor specific DNA methylation patterns, that are preserved on tumoral cfDNA. DNAm profiling of cfDNA thus enables non-invasive cancer detection and monitoring. However, accurately determining tumour fractions remains challenging due to the heterogeneous mixture of cfDNA sources in body fluids. Computational DNAm deconvolution methods address this by inferring cell-type contributions either with or without reference methylomes. While several tools exist and multiple benchmarking studies have been performed, none have specifically evaluated the sensitivity and accuracy of tumour-fraction estimation in cfDNA-focused contexts. Here, we benchmarked 10 reference-based and 2 reference-free DNAm deconvolution tools using 3,690 in silico mixtures spanning multiple tumour types, different bisulfite-based sequencing strategies and several sequencing depths. Overall, CelFiE showed the most accurate tumour-fraction estimation across the different conditions. Interestingly, reference-free methods demonstrated superior sensitivity for tumour detection, but consistent over-estimation of tumoral fraction. We further observed that sequencing depth strongly affects performance until sufficient saturation is achieved. To enable reproducible evaluation and tool selection within this benchmark, we developed DecoNFlow, a scalable Nextflow pipeline integrating 12 deconvolution tools and 3 marker selection methods, making it the most comprehensive pipeline for sequencing-based deconvolution up to date. Together, our findings provide practical guidance for tool selection in cfDNA tumour monitoring and establish DecoNFlow as a robust framework for benchmarking and applying DNAm deconvolution.
