## Supplementary Table 1 for "A benchmark of DNA methylation deconvolution methods for tumoral fraction estimation using DecoNFlow"

### Sheet: 1A
Method/Tool	Release	Core method	Reference	Input	Output	Availability	GitHub	Publication	Version	Container version
Houseman's CP (with equality contrain)	2012	Constrained Projection (Least Squares) (CP-LS)	based	Beta values reference matrix	Estimated proportions of different immune cell types within a sample	R	EpiDISH	Paper	EpiDISH package v2.16.0	egiuili/epidish:v1
Houseman's CP (with inequality contrain)	2012	Constrained Projection (Least Squares) (CP-LS)	based	Beta values reference matrix	Estimated proportions of different immune cell types within a sample	R	EpiDISH	Paper	EpiDISH package v2.16.0	egiuili/epidish:v1
CIBERSORT	2015	nu-Support Vector Regression (nu-SVR)	based	Beta values reference matrix	Estimated cell-type fractions in complex tissues along with statistical confidence (P-values)	Web-based tool, JAVA, R	EpiDISH	Paper	EpiDISH package v2.16.0	egiuili/epidish:v1
EpiDISH	2017	Robust Partial Correlations (Least Squares) (RPC - LS)	based	Beta values reference matrix	Estimated cell-type proportions in mixed samples	R	EpiDISH	Paper	EpiDISH package v2.16.0	egiuili/epidish:v1
meth_atlas	2018	Non-Negative Least Squares (NNLS) Regression	based	Beta values reference matrix	Estimated proportions of different tissue types contributing to cfDNA in plasma	Python	meth_atlas	Paper	No version	egiuili/methyl_atlas:v1.0
EpiSCORE	2020	Weighted Robust Partial Correlations	based	Beta values reference matrix	Estimated cell-type fractions	R	EpiSCORE	Paper	v0.9.5	egiuili/episcore:v1
PRMeth	2022	Non-Negative Matrix Factorization (NMF)	(partially) based	Beta values reference matrix	Estimated proportions of known and unknown cell types	R	PRMeth	Paper	No version	egiuili/prmeth:v2
UXM	2023	NNLS	based	Percentage of unmethylated/methylated reads	estimation of relative contributions of each cell type	Python	UXM	Paper	No version	egiuili/uxm:v1
MetDecode	2024	NNLS with weighted mean absolute error minimization; gradient-based optimization (Adam) for missing contributors modeling	(partially) based	Raw methylated counts and total counts	Estimated mixing proportions	Python	MetDecode	Paper	No version	egiuili/metdecode:v1
CelFiE	2021	Expectation-maximization (EM)	(partially) based	Raw methylated counts and total counts	Estimated mixing proportions with optional unknown entities	Python	celfie	Paper	v1.0.0	egiuili/python3-3.9.16:v1

### Sheet: 1B
Method/Tool	Release	Core method	Reference	Input	Output	Availability	GitHub	Publication	Version	Container version
RefFreeCellMix	2014	Constrained non-negative matrix factorization	free	Beta values reference matrix	Estimated proportions of a predifined number of cell-types/entities	R	PRMeth (rwith eference-free option)	Paper	No version	egiuili/prmeth:v2
MeDeCom	2017	Constrained non-negative matrix factorization	free	Beta values reference matrix	Estimated proportions of a predifined number of cell-types/entities	R	MeDeCom	Paper	v1.0.1	egiuili/medecom:v1

### Sheet: 1C
Method/Tool	Release	Core method	Necessary to precluster the CpGs into regions	Input	Output	Availability	GitHub	Publication	Version	Container version
DMRfinder	2017	Single-linkage clustering of the CpG sites into genomic regions + DSS	no	Beta values (coverage files)	DMRs	R	DMRfinder	paper	v0.3	egiuili/dmrfinder_r:v2 and egiuili/dmrfinder_python:v1
limma	2015 (latest)	Linear Modeling + Empirical Bayes	yes	Beta values (coverage files)	DMRs	R	limma	paper	v3.62.2	egiuili/r-v4.4.1:v1
wgbstools	2024	Dynamic programming + t-test	no	Reads (bam files)	DMRs	Python	wgbs_tools	paper	v0.2.0	egiuili/uxm:v1
