## Supplementary Table 2 for "A benchmark of DNA methylation deconvolution methods for tumoral fraction estimation using DecoNFlow"

### Sheet: 2A
Tumor samples - TCGA (WGBS)
samplename	filename	tissue	tumor	stage	aliquot.submitter_id	type	used_for	n_original_pe_reads	n_subsampled_pe_reads
BLCA_1	ResultCount_MERGING_1_NIC1254A91.hg19_rCRSchrm.fa.realign.mdups.recal.bam	Bladder	Bladder Urothelial Carcinoma	StageIV	TCGA-BT-A20V-01A-11D-A23D-05	Primary Tumor	in_silico_mixtures	381592795	/
BLCA_2	ResultCount_MERGING_1_NIC1254A93.hg19_rCRSchrm.fa.realign.mdups.recal.bam	Bladder	Bladder Urothelial Carcinoma	StageIII	TCGA-BT-A2LA-01A-11D-A23D-05	Primary Tumor	reference	321214539	315000000
BLCA_3	ResultCount_MERGING_1_NIC1254A94.hg19_rCRSchrm.fa.realign.mdups.recal.bam	Bladder	Bladder Urothelial Carcinoma	StageIII	TCGA-DK-A1AG-01A-11D-A23D-05	Primary Tumor	reference	375294498	315000000
BLCA_4	ResultCount_MERGING_1_NIC1254A96.hg19_rCRSchrm.fa.realign.mdups.recal.bam	Bladder	Bladder Urothelial Carcinoma	StageIII	TCGA-DK-A1AA-01A-11D-A23D-05	Primary Tumor	in_silico_mixtures	3.83189e+08	/
BLCA_5	ResultCount_MERGING_1_NIC1254A89.hg19_rCRSchrm.fa.realign.mdups.recal.bam	Bladder	Bladder Urothelial Carcinoma	StageIV	TCGA-BL-A13J-01A-11D-A23D-05	Primary Tumor	reference	374362252	315000000
BLCA_6	ResultCount_MERGING_1_NIC1254A92.hg19_rCRSchrm.fa.realign.mdups.recal.bam	Bladder	Bladder Urothelial Carcinoma	StageIV	TCGA-H4-A2HQ-01A-11D-A23D-05	Primary Tumor	reference	347607884	315000000
BRCA_1.2	TCGA-A7-A0CE-01A-11D-A148-05_4ff7626b-4c2f-40fd-9df1-10c1a488402a_Breast_tumor.realign.mdups.recal.bam	Breast	Breast Invasive Carcinoma	StageIIA	TCGA-A7-A0CE-01A-11D-A148-05	Primary Tumor	reference	4.50498e+08	315000000
BRCA_2.2	ResultCount_MERGING_1_NIC1254A17.hg19_rCRSchrm.fa.realign.mdups.recal.bam	Breast	Breast Invasive Carcinoma	StageIIIC	TCGA-A2-A0YG-01A-21D-A19F-05	Primary Tumor	reference	956460484	315000000
BRCA_3	ResultCount_MERGING_1_NIC1254A18.hg19_rCRSchrm.fa.realign.mdups.recal.bam	Breast	Breast Invasive Carcinoma	StageIIA	TCGA-E2-A15H-01A-11D-A19F-05	Primary Tumor	in_silico_mixtures	965762967	/
BRCA_4	ResultCount_MERGING_1_NIC1254A16.hg19_rCRSchrm.fa.realign.mdups.recal.bam	Breast	Breast Invasive Carcinoma	StageIIIA	TCGA-A8-A07I-01A-11D-A19F-05	Primary Tumor	reference	1.04239e+09	315000000
BRCA_5.1	ResultCount_MERGING_1_NIC1254A15.hg19_rCRSchrm.fa.realign.mdups.recal.bam	Breast	Breast Invasive Carcinoma	StageIIA	TCGA-A2-A04X-01A-21D-A19F-05	Primary Tumor	in_silico_mixtures	1023271600	/
LUAD_1	ResultCount_MERGING_1_NIC1254A73.hg19_rCRSchrm.fa.realign.mdups.recal.bam	Bronchus and lung	Lung Adenocarcinoma	StageIA	TCGA-91-6840-01A-11D-2365-05	Primary Tumor	in_silico_mixtures	359167094	/
LUAD_2	ResultCount_MERGING_1_NIC1254A72.hg19_rCRSchrm.fa.realign.mdups.recal.bam	Bronchus and lung	Lung Adenocarcinoma	StageIV	TCGA-78-7156-01A-11D-2365-05	Primary Tumor	reference	350954113	315000000
LUAD_3	ResultCount_MERGING_1_NIC1254A68.hg19_rCRSchrm.fa.realign.mdups.recal.bam	Bronchus and lung	Lung Adenocarcinoma	StageIB	TCGA-38-4630-01A-01D-2365-05	Primary Tumor	reference	343025094	315000000
LUAD_4	ResultCount_MERGING_1_NIC1254A69.hg19_rCRSchrm.fa.realign.mdups.recal.bam	Bronchus and lung	Lung Adenocarcinoma	StageIA	TCGA-44-6148-01A-11D-2365-05	Primary Tumor	reference	318043692	315000000
LUAD_5	ResultCount_MERGING_1_NIC1254A71.hg19_rCRSchrm.fa.realign.mdups.recal.bam	Bronchus and lung	Lung Adenocarcinoma	StageIB	TCGA-67-6215-01A-11D-2365-05	Primary Tumor	in_silico_mixtures	328800757	/
LUSC_1	ResultCount_MERGING_1_NIC1254A13.hg19_rCRSchrm.fa.realign.mdups.recal.bam	Bronchus and lung	Lung Squamous Cell Carcinoma	StageIA	TCGA-34-2600-01A-01D-1871-05	Primary Tumor	reference	563037007	315000000
LUSC_2.2	TCGA-60-2722-01A-01D-1871-05_720f6804-059c-4516-a77d-74e8a01c739b_Lung_tumor.realign.mdups.recal.bam	Bronchus and lung	Lung Squamous Cell Carcinoma	StageIIB	TCGA-60-2722-01A-01D-1871-05	Primary Tumor	reference	5.22982e+08	315000000
LUSC_3.2	ResultCount_MERGING_1_NIC1254A14.hg19_rCRSchrm.fa.realign.mdups.recal.bam	Bronchus and lung	Lung Squamous Cell Carcinoma	StageIB	TCGA-60-2695-01A-01D-1871-05	Primary Tumor	reference	564077522	315000000
LUSC_4	TCGA-34-2600-01A-01D-1871-05_66724ea6-0764-4a31-a53e-be76b88f8614.bam	Bronchus and lung	Lung Squamous Cell Carcinoma	StageIA	TCGA-34-2600-01A-01D-1871-05	Primary Tumor	in_silico_mixtures	563037007	/
LUSC_5	ResultCount_MERGING_1_NIC1254A67.hg19_rCRSchrm.fa.realign.mdups.recal.bam	Bronchus and lung	Lung Squamous Cell Carcinoma	StageIB	TCGA-21-1078-01A-01D-2365-05	Primary Tumor	in_silico_mixtures	360924876	/
	Healthy cfDNA (WGBS)
	samplename	tissue	type	used_for	n_original_pe_reads	n_subsampled_pe_reads
	SRX9823223	cfDNA	Healthy	reference	258140636	258140636
	SRX9823224	cfDNA	Healthy	reference	263245758	263245758
	SRX9823225	cfDNA	Healthy	in_silico_mixtures	269420740	/
	SRX9823226	cfDNA	Healthy	reference	224489628	224489628
	SRX9823235	cfDNA	Healthy	in_silico_mixtures	298427006	/
	SRX9823236	cfDNA	Healthy	in_silico_mixtures	367622664	/
	SRX9823237	cfDNA	Healthy	in_silico_mixtures	319761833	/
	SRX9823238	cfDNA	Healthy	in_silico_mixtures	362995844	/
	SRX9823239	cfDNA	Healthy	in_silico_mixtures	354145858	/
	SRX9823240	cfDNA	Healthy	in_silico_mixtures	335400404	/
	SRX9823241	cfDNA	Healthy	reference	1062122689	315000000
	SRX9823242	cfDNA	Healthy	reference	713088373	315000000
Tables listing the samples used in the WGBS-TT dataset and divided into tumor tissue samples (upper table) and healthy cfDNAm samples (bottom table)

### Sheet: 2B
Tumor samples (RRBS)
SRR	SRX	condition	experiment	used_for	aligned_reads
SRR3225601	SRX1631721	colorectal cancer	paired_100bp	reference	28094582
SRR3225602	SRX1631721	colorectal cancer	paired_100bp	reference
SRR3225603	SRX1631722	colorectal cancer	paired_100bp	reference	21373612
SRR3225604	SRX1631722	colorectal cancer	paired_100bp	reference
SRR3225605	SRX1631723	colorectal cancer	paired_100bp	reference	30584266
SRR3225606	SRX1631723	colorectal cancer	paired_100bp	reference
SRR3225607	SRX1631724	colorectal cancer	paired_100bp	in_silico_mixtures	47964912
SRR3225608	SRX1631724	colorectal cancer	paired_100bp	in_silico_mixtures
SRR3225609	SRX1631725	colorectal cancer	paired_100bp	in_silico_mixtures
SRR3225610	SRX1631725	colorectal cancer	paired_100bp	in_silico_mixtures
SRR3225611	SRX1631726	lung	paired_100bp	reference	25611558
SRR3225612	SRX1631726	lung	paired_100bp	reference
SRR3225613	SRX1631727	lung	paired_100bp	reference	26630396
SRR3225614	SRX1631727	lung	paired_100bp	reference
SRR3225617	SRX1631729	lung	paired_100bp	reference	21535792
SRR3225618	SRX1631729	lung	paired_100bp	reference
SRR3225615	SRX1631728	lung	paired_100bp	in_silico_mixtures	47861932
SRR3225616	SRX1631728	lung	paired_100bp	in_silico_mixtures
SRR3225619	SRX1631730	lung	paired_100bp	in_silico_mixtures
SRR3225620	SRX1631730	lung	paired_100bp	in_silico_mixtures
SRR3225621	SRX1631731	pancreatic cancer	paired_100bp	reference	20859430
SRR3225622	SRX1631731	pancreatic cancer	paired_100bp	reference
SRR3225623	SRX1631732	pancreatic cancer	paired_100bp	reference	29976780
SRR3225624	SRX1631732	pancreatic cancer	paired_100bp	reference
SRR3225627	SRX1631734	pancreatic cancer	paired_100bp	reference	29997540
SRR3225628	SRX1631734	pancreatic cancer	paired_100bp	reference
SRR3225625	SRX1631733	pancreatic cancer	paired_100bp	in_silico_mixtures	44743376
SRR3225626	SRX1631733	pancreatic cancer	paired_100bp	in_silico_mixtures
SRR3225629	SRX1631735	pancreatic cancer	paired_100bp	in_silico_mixtures
SRR3225630	SRX1631735	pancreatic cancer	paired_100bp	in_silico_mixtures
Healthy cfDNAm (cfRRBS)
sample_name	tissue	type	experiment	used_for	aligned_reads
DNA097416	blood_plasma	healthy	paired_50bp	reference	19792216
DNA097399	blood_plasma	healthy	paired_50bp	reference	19080984
DNA097437	blood_plasma	healthy	paired_50bp	reference	16906770
DNA097423	blood_plasma	healthy	paired_50bp	reference	21229278
DNA097394	blood_plasma	healthy	paired_50bp	reference	20631522
DNA097412	blood_plasma	healthy	paired_50bp	reference	20351046
DNA097415	blood_plasma	healthy	paired_50bp	reference	23847222
DNA097409	blood_plasma	healthy	paired_50bp	reference	18313116
DNA097434	blood_plasma	healthy	paired_50bp	reference	16908586
DNA097403	blood_plasma	healthy	paired_50bp	reference	21145674
DNA097389	blood_plasma	healthy	paired_50bp	reference	18422220
healthy_merged	blood_plasma	healthy	paired_50bp	in_silico_mixtures	69912696
Tables listing the samples used in the RRBS-TT dataset and divided into tumor tissue samples (upper table) and healthy cfDNAm samples (bottom table).

### Sheet: 2C
Tumoral cell line samples (cfRRBS)
sample_name	cell_line	condition	experiment	used_for	aligned_reads
DNA064214	SK-N-FI	neuroblastoma	paired_50bp	reference	32783760
DNA063422	NB1	neuroblastoma	paired_50bp	reference	27429730
DNA063421	Kelly	neuroblastoma	paired_50bp	reference	31304780
DNA063419	SK-N-AS	neuroblastoma	paired_50bp	reference	28722200
DNA063418	SHEP	neuroblastoma	paired_50bp	reference	29449976
DNA063420	GI-M-EN	neuroblastoma	paired_50bp	reference	31013272
DNA044133	SK-N-SH	neuroblastoma	paired_50bp	reference	24048650
DNA044134	CLB-GA	neuroblastoma	paired_50bp	in_silico_mixtures	58590018
DNA044135	SH-SY5Y	neuroblastoma	paired_50bp	reference	20568416
DNA041087	SK-N-BE(2)-C	neuroblastoma	paired_50bp	reference	54639490
Healthy cfDNAm (cfRRBS)
sample_name	tissue	type	experiment	used_for	aligned_reads
DNA097416	blood_plasma	healthy	paired_50bp	reference	19792216
DNA097399	blood_plasma	healthy	paired_50bp	reference	19080984
DNA097437	blood_plasma	healthy	paired_50bp	reference	16906770
DNA097423	blood_plasma	healthy	paired_50bp	reference	21229278
DNA097394	blood_plasma	healthy	paired_50bp	reference	20631522
DNA097412	blood_plasma	healthy	paired_50bp	reference	20351046
DNA097415	blood_plasma	healthy	paired_50bp	reference	23847222
DNA097409	blood_plasma	healthy	paired_50bp	reference	18313116
DNA097434	blood_plasma	healthy	paired_50bp	reference	16908586
DNA097403	blood_plasma	healthy	paired_50bp	reference	21145674
DNA097389	blood_plasma	healthy	paired_50bp	reference	18422220
healthy_merged	blood_plasma	healthy	paired_50bp	in_silico_mixtures	69912696
Tables listing the samples used in the RRBS-CL dataset and divided into tumor cell line samples (upper table) and healthy cfDNAm samples (bottom table)

### Sheet: 2D
a) WGBS-TT				b) RRBS-TT/CL
number_reads	avg_read_length	seq_depth		number_reads
620000000	75	14.8223		20000000
310000000	75	7.41116		15000000
183000000	75	4.37497		10000000
62000000	75	1.48223		5000000
				2000000
c) hg19_genome_length		d) tumoral_fractions
3137161264		0
		0.0001
		0.001
		0.003
		0.007
		0.01
		0.025
		0.05
		0.1
		0.25
		0.5
a) Number of reads, mean read length, and theoretical sequencing depth (based on the hg19 genome size (c)) for the WGBS-TT in silico mixtures. b) Number of reads included in the RRBS-TT and RRBS-CL in silico mixtures. d) Tumor fractions used to generate the in silico mixtures (10 fractions plus a 0% control) for both WGBS-TT and RRBS-TT/CL datasets.
