## Supplementary Table 3 for "A benchmark of DNA methylation deconvolution methods for tumoral fraction estimation using DecoNFlow"

### Sheet: A
	RRBS-TT					WGBS-TT				RRBS-CL
	2M	5M	10M	15M	20M	62M	183M	310M	620M	2M	5M	10M	15M	20M
CelFiE	0.05	0.025	0.0070*	0.01	0.007	0.025	0.01	0.0070*	0.007	0.0010*	0.001	0.001	0.001	0.001
UXM	0.5	0.25	0.1	0.25	0.1	0.025	0.025	0.01	0.0175	0.003	0.003	0.001	0.003	0.001
EpiDISH_CP_ineq	0.05	0.05	0.01	0.025	0.01	0.05	0.0085	0.0070*	0.007	0.007	0.003	0.003	0.003	0.003
EpiDISH_CP_eq	0.1	0.025	0.01	0.025	0.01	0.0375	0.01	0.0070*	0.007	0.007	0.003	0.003	0.003	0.003
MetDecode	0.05	0.025	0.025	0.025	0.01	0.05	0.025	0.01	0.0085	0.003	0.003	0.003	0.003	0.001
meth_atlas	0.1	0.05	0.01	0.025	0.01	0.05	0.01	0.025	0.007	0.5	0.25	0.25	0.25	0.25
PRMeth	0.1	0.025	0.025	0.025	0.025	0.1	0.05	0.025	0.01	0.1	0.1	0.1	0.1	0.1
EpiSCORE	0.25	0.1	0.05	0.1	0.05	0.25	0.175	0.1	0.05	0.1	0.05	0.05	0.05	0.05
EpiDISH_RPC	0.25	0.1	0.05	0.05	0.025	0.375	0.175	0.25	0.075	0.1	0.1	0.1	0.1	0.1
CIBERSORT	0.1	0.1	0.05	0.05	0.05	0.5	0.175	0.25	0.1	0.05	0.05	0.007	0.025	0.007
Median LoD per sequencing depth within each dataset
	Bold = best performance of the tool across sequencing depth
	* = best performance in the dataset

### Sheet: B
Overall median LoD per dataset
	WGBS-TT	RRBS-TT	RRBS-CL
CIBERSORT	0.25	0.1	0.1
CelFiE	0.007	0.01	0.001
EpiDISH_CP_eq	0.01	0.025	0.003
EpiDISH_CP_ineq	0.01	0.025	0.003
EpiDISH_RPC	0.25	0.1	0.1
EpiSCORE	0.1	0.1	0.05
MetDecode	0.025	0.025	0.003
PRMeth	0.05	0.025	0.25
UXM	0.025	0.25	0.025
meth_atlas	0.025	0.025	0.003
