## Supplementary Table 4 for "A benchmark of DNA methylation deconvolution methods for tumoral fraction estimation using DecoNFlow"

### Sheet: missingness
deconv_tool	total	missing	percent_missing
CIBERSORT	11880	0	0
CelFiE	11880	0	0
EpiDISH_CP_eq	11880	0	0
EpiDISH_CP_ineq	11880	0	0
EpiDISH_RPC	11880	7	0.0589226
EpiSCORE	11880	2	0.016835
MetDecode	11880	0	0
PRMeth	11880	0	0
UXM	11880	0	0
meth_atlas	11880	0	0
